# The IFT81-IFT74 complex enhances GTP hydrolysis to inactivate RabL2 during early steps of intraflagellar transport

**DOI:** 10.1101/2022.05.31.494111

**Authors:** Niels Boegholm, Narcis A. Petriman, Marta Loureiro Lopez, Tomoharu Kanie, Peter K. Jackson, Jens S. Andersen, Esben Lorentzen

## Abstract

Cilia are important organelles for signaling and motility and are constructed via intraflagellar transport (IFT). RabL2 is a small Rab-like GTPase that localizes to the basal body of cilia via an interaction with the centriolar protein CEP19 before downstream association with the IFT machinery to regulate the initiation of IFT. We have mapped the interaction with RabL2 to residues 107-195 of CEP19, purified the RabL2-CEP19 complex to show that CEP19 is not a GTPase activator protein for RabL2. In contrast, a reconstituted pentameric IFT complex containing IFT81/74 enhances the GTP hydrolysis in RabL2 by 20-fold. The binding site on IFT81/74 that promotes GTP hydrolysis in RabL2 is mapped to a 70 amino acid long coiled-coil region of IFT81/74. We present structural models for minimal IFT81/74-RabL2 complexes and demonstrate that the *Chlamydomonas* IFT81/74 complex enhances GTP hydrolysis of human RabL2 suggesting an ancient evolutionarily conserved function. Our results provide a mechanistic understanding of RabL2 function in the initiation step of IFT and a molecular rationale for why RabL2 dissociates from anterograde IFT trains soon after departure from the ciliary base.
