## Supplemental data 1 for "The IFT81-IFT74 complex enhances GTP hydrolysis to inactivate RabL2 during early steps of intraflagellar transport": IFT_B1_crosslinking_sites.xlsx

### Sheet: IFTB1_Human
Mero X Score	Prot1	Site1	Prot2	Site2	P %	Type	CSMs
280	IFT74	362	IFT81	386	100	Interprotein	13
257	IFT81	193	IFT81	434	68	Intraprotein	43
252	IFT74	458/459/460	IFT81	492	30	Interprotein	80
249	IFT74	501/502	IFT81	529	34	Interprotein	7
247	IFT74	578	IFT81	636	90	Interprotein	12
242	IFT74	360	IFT81	378	74	Interprotein	5
242	IFT81	268/269	IFT74	362	50	Interprotein	5
241	IFT74	144	IFT81	193	47	Interprotein	5
240	IFT74	287	IFT81	317	49	Interprotein	4
240	IFT81	499	IFT81	512	50	Intraprotein	22
235	IFT74	264	IFT81	268/269	38	Interprotein	6
232	IFT74	343	IFT81	360	44	Interprotein	31
232	IFT74	360	IFT81	388	62	Interprotein	7
231	IFT74	359	IFT81	378	73	Interprotein	1
231	IFT74	501	IFT81	529	46	Interprotein	7
228	IFT74	501/502	IFT81	548	26	Interprotein	2
227	IFT74	501	IFT81	548	32	Interprotein	4
227	IFT81	268	IFT81	386	90	Intraprotein	1
227	IFT81	83	IFT74	133	45	Interprotein	16
226	IFT81	492	IFT81	512	49	Intraprotein	10
226	IFT81	83	IFT74	134	48	Interprotein	4
225	IFT74	253	IFT81	268	67	Interprotein	1
225	IFT74	409	IFT81	434	52	Interprotein	25
224	IFT74	527	IFT81	654	61	Interprotein	4
224	IFT81	616	IFT81	626/628	31	Intraprotein	5
223	IFT81	423	IFT81	434	90	Intraprotein	129
223	IFT81	565	IFT74	596	49	Interprotein	2
223	IFT81	83	IFT74	115	63	Interprotein	21
223	IFT81	83	IFT74	133/134	36	Interprotein	8
222	IFT74	360	IFT81	391	63	Interprotein	7
222	IFT81	268/269	IFT74	606	38	Interprotein	2
221	IFT74	578	IFT81	616	61	Interprotein	16
219	IFT74	389	IFT81	418	90	Interprotein	13
218	IFT81	268/269	IFT74	337	50	Interprotein	1
217	IFT81	616	IFT81	626	30	Intraprotein	3
216	IFT74	393	IFT81	432	40	Interprotein	12
216	IFT81	616	IFT81	624	49	Intraprotein	14
216	IFT81	616	IFT81	636	53	Intraprotein	13
215	IFT74	264/265	IFT81	268/269	30	Interprotein	3
215	IFT74	265	IFT81	268	43	Interprotein	3
215	IFT74	491	IFT81	521	61	Interprotein	6
215	IFT81	268	IFT74	362	90	Interprotein	2
214	IFT74	387/388	IFT81	432	45	Interprotein	16
214	IFT74	502	IFT81	529	47	Interprotein	5
214	IFT81	268/269	IFT74	360	39	Interprotein	1
214	IFT81	349	IFT81	360	61	Intraprotein	6
214	IFT81	95	IFT81	176	35	Intraprotein	10
213	IFT74	144	IFT81	182	40	Interprotein	12
212	IFT74	449	IFT81	473	33	Interprotein	2
212	IFT74	459	IFT81	511	25	Interprotein	4
212	IFT74	600/602	IFT81	636	36	Interprotein	1
212	IFT81	133	IFT74	144	53	Interprotein	29
212	IFT81	268/269	IFT81	418	50	Intraprotein	2
212	IFT81	511	IFT81	521	48	Intraprotein	107
211	IFT74	351	IFT81	360	64	Interprotein	8
211	IFT81	176	IFT81	268/269	42	Intraprotein	4
210	IFT74	343	IFT81	360/362/364	32	Interprotein	4
210	IFT74	505	IFT81	537	40	Interprotein	6
209	IFT74	147	IFT81	193	43	Interprotein	3
209	IFT74	551	IFT81	626/628	39	Interprotein	2
209	RABL2B	15	IFT74	459	17	Interprotein	9
208	IFT74	337	IFT81	360	83	Interprotein	1
208	IFT74	359	IFT81	388	67	Interprotein	5
208	IFT74	546	IFT81	636	90	Interprotein	1
208	IFT81	565	IFT74	606	52	Interprotein	5
207	IFT74	264	IFT74	362	61	Intraprotein	4
207	IFT81	268/269	IFT81	386	50	Intraprotein	7
207	IFT81	616	IFT74	616	39	Interprotein	1
206	IFT74	551	IFT81	592	52	Interprotein	1
205	IFT22	166	IFT81	360	37	Interprotein	2
205	IFT81	34	IFT81	193	73	Intraprotein	38
205	IFT81	95	IFT74	264	27	Interprotein	1
204	IFT74	387/388	IFT81	418	40	Interprotein	8
204	IFT74	505	IFT81	548	28	Interprotein	3
204	IFT74	521/522/523	IFT81	548	24	Interprotein	2
204	IFT74	556	IFT74	606	52	Intraprotein	1
204	IFT81	636	IFT81	654	73	Intraprotein	4
204	RABL2B	15	IFT74	464	17	Interprotein	2
203	IFT74	343	IFT81	349	75	Interprotein	5
203	IFT74	474	IFT81	511	30	Interprotein	1
203	IFT74	578	IFT74	606	61	Intraprotein	11
203	IFT81	269	IFT81	636	72	Intraprotein	1
202	IFT74	458/459/460	IFT81	521	30	Interprotein	2
202	IFT74	551	IFT81	616	52	Interprotein	5
202	IFT74	600	IFT81	654	57	Interprotein	6
202	IFT74	616	IFT81	654	68	Interprotein	2
202	IFT81	418	IFT81	432	77	Intraprotein	17
202	IFT81	606	IFT81	628	41	Intraprotein	2
201	IFT74	245	IFT74	264	52	Intraprotein	23
201	IFT74	578	IFT81	602	53	Interprotein	25
201	IFT81	268/269	IFT81	636	47	Intraprotein	1
201	IFT81	95	IFT74	287	37	Interprotein	3
200	IFT74	144	IFT81	184	29	Interprotein	3
200	IFT74	326	IFT81	349	61	Interprotein	10
200	IFT74	326/327	IFT81	360	39	Interprotein	1
200	IFT74	458	IFT81	492	52	Interprotein	12
200	IFT74	606	IFT74	616	27	Intraprotein	1
200	IFT81	268/269	IFT74	546	50	Interprotein	8
200	IFT81	529	IFT81	537	39	Intraprotein	2
200	IFT81	592	IFT81	616	41	Intraprotein	3
200	IFT81	616	IFT81	654	53	Intraprotein	5
200	IFT81	95	IFT81	388	43	Intraprotein	3
200	RABL2B	106	RABL2B	149	61	Intraprotein	31
199	IFT74	527	IFT74	616	48	Intraprotein	3
199	IFT81	268/269	IFT81	300	42	Intraprotein	9
198	IFT74	459	IFT81	492	25	Interprotein	3
197	IFT74	551	IFT74	578	72	Intraprotein	2
197	IFT81	34	IFT74	144	46	Interprotein	1
197	IFT81	602	IFT74	606	37	Interprotein	2
197	IFT81	94	IFT81	388	45	Intraprotein	7
196	IFT74	133	IFT74	287	41	Intraprotein	2
196	IFT81	94	IFT81	176	40	Intraprotein	27
195	IFT22	49/50	IFT22	166	50	Intraprotein	2
195	IFT74	264	IFT81	268	54	Interprotein	2
195	IFT74	343	IFT81	364	54	Interprotein	2
195	IFT74	459/460	IFT81	492	38	Interprotein	13
195	IFT81	472	IFT81	512	60	Intraprotein	3
195	IFT81	492/493	IFT81	512	34	Intraprotein	1
194	IFT74	174	IFT81	193	61	Interprotein	2
194	IFT74	360	IFT81	432	47	Interprotein	1
194	IFT74	459	IFT81	521	30	Interprotein	4
194	IFT74	600/602	IFT81	626	30	Interprotein	1
193	IFT74	573	IFT81	616	68	Interprotein	2
193	IFT81	473	IFT81	529	37	Intraprotein	1
192	IFT74	388	IFT81	432	59	Interprotein	5
192	IFT74	389	IFT81	413	71	Interprotein	2
192	IFT81	268	IFT74	616	68	Interprotein	7
191	IFT74	578	IFT81	606	54	Interprotein	1
191	IFT81	362	IFT74	527	53	Interprotein	1
190	IFT74	265	IFT81	386	62	Interprotein	1
190	IFT74	458/459/460	IFT81	529	30	Interprotein	1
190	IFT74	459	IFT81	499	24	Interprotein	4
190	IFT74	546	IFT81	654	90	Interprotein	5
190	IFT81	428/429	IFT81	434	34	Intraprotein	1
190	IFT81	616	IFT81	625	42	Intraprotein	1
190	IFT81	95	IFT74	264/265/266	22	Interprotein	1
189	IFT81	565	IFT74	616	66	Interprotein	4
188	IFT25	77	IFT74	547	76	Interprotein	4
188	IFT74	265	IFT81	278	51	Interprotein	1
188	IFT74	578	IFT81	654	90	Interprotein	1
188	IFT81	268/269	IFT81	432	45	Intraprotein	5
188	IFT81	592	IFT81	636	52	Intraprotein	2
188	IFT81	94/95	IFT81	176	29	Intraprotein	10
188	IFT81	95	IFT74	242	38	Interprotein	1
187	IFT74	229	IFT81	418	100	Interprotein	9
187	IFT74	259	IFT81	284	39	Interprotein	7
187	IFT74	602	IFT74	611	41	Intraprotein	1
187	IFT81	176	IFT81	432	54	Intraprotein	4
187	IFT81	268	IFT74	351	77	Interprotein	1
187	IFT81	95	IFT74	264/265	26	Interprotein	1
186	IFT74	474	IFT81	499	28	Interprotein	2
186	IFT74	556	IFT81	657	84	Interprotein	1
186	IFT74	578	IFT81	626	45	Interprotein	1
186	IFT81	268/269	IFT81	388	47	Intraprotein	2
186	IFT81	284	IFT74	351	52	Interprotein	4
185	IFT74	414	IFT81	434	56	Interprotein	6
185	IFT74	460	IFT81	492	58	Interprotein	6
185	IFT74	501	IFT81	542	48	Interprotein	9
185	IFT81	176	IFT81	268	61	Intraprotein	2
185	IFT81	268/269	IFT74	578	50	Interprotein	2
185	IFT81	606	IFT81	626	32	Intraprotein	1
184	IFT74	501	IFT81	537	39	Interprotein	2
184	IFT74	578	IFT81	602/606	39	Interprotein	1
184	IFT74	590	IFT81	616	30	Interprotein	1
184	IFT81	427	IFT81	434	69	Intraprotein	3
183	IFT74	556	IFT81	616	40	Interprotein	5
183	IFT81	606	IFT81	626/628	26	Intraprotein	1
182	IFT74	458/459	IFT81	492	36	Interprotein	3
182	IFT81	213	IFT81	227	90	Intraprotein	26
182	IFT81	269	IFT81	386	90	Intraprotein	1
182	IFT81	300	IFT81	386	73	Intraprotein	3
182	IFT81	606	IFT81	625/626/628	22	Intraprotein	1
181	IFT74	115	IFT81	362/364	38	Interprotein	1
181	IFT74	389	IFT81	413/418	40	Interprotein	1
181	IFT74	464	IFT81	521	26	Interprotein	1
181	IFT81	278	IFT74	362	70	Interprotein	2
180	IFT74	264/265	IFT81	278	38	Interprotein	1
180	IFT74	606	IFT81	654	56	Interprotein	4
179	IFT74	527	IFT81	636	52	Interprotein	3
179	IFT74	530	IFT81	654	90	Interprotein	8
179	IFT74	556	IFT81	626	40	Interprotein	1
179	IFT74	606	IFT74	616/618	25	Intraprotein	1
179	IFT81	268/269	IFT81	654	47	Intraprotein	4
179	IFT81	269	IFT74	578	90	Interprotein	1
179	IFT81	602	IFT81	626	41	Intraprotein	2
179	RABL2B	36	RABL2B	106	69	Intraprotein	31
178	IFT81	426	IFT81	434	76	Intraprotein	3
178	IFT81	473	IFT81	512	33	Intraprotein	7
178	IFT81	592	IFT74	616	46	Interprotein	1
177	IFT74	464	IFT81	511	24	Interprotein	2
177	IFT74	596	IFT81	610/611	1	Interprotein	1
177	IFT81	529	IFT81	542	39	Intraprotein	4
177	IFT81	94/95	IFT74	264/265/266	19	Interprotein	3
176	IFT25	79/80	IFT74	547	36	Interprotein	5
176	IFT74	245	IFT81	278	62	Interprotein	2
176	IFT74	326/327/330	IFT81	349	32	Interprotein	2
176	IFT81	268	IFT81	616	46	Intraprotein	1
176	IFT81	418	IFT81	434	100	Intraprotein	3
176	IFT81	592	IFT74	606	38	Interprotein	1
176	RABL2B	2021-07-06	IFT74	464	16	Interprotein	1
176	RABL2B	7	IFT74	459	32	Interprotein	2
175	IFT74	133	IFT81	432	41	Interprotein	2
175	IFT74	259/260	IFT81	284	30	Interprotein	5
175	IFT74	556	IFT81	654	56	Interprotein	2
175	IFT74	568/570/573	IFT81	626	24	Interprotein	1
175	IFT81	207	IFT81	432	83	Intraprotein	6
174	IFT74	229	IFT81	432	82	Interprotein	3
174	IFT81	391	IFT81	432	52	Intraprotein	6
173	IFT74	546	IFT81	564/565	50	Interprotein	2
173	IFT74	547	IFT81	654	90	Interprotein	10
173	IFT81	268/269	IFT81	360	45	Intraprotein	1
173	IFT81	413	IFT81	432	62	Intraprotein	3
172	IFT74	316	IFT81	360	43	Interprotein	1
172	IFT74	530	IFT74	606	63	Intraprotein	7
172	IFT74	530	IFT74	616	83	Intraprotein	4
172	IFT74	556	IFT81	636	73	Interprotein	2
171	IFT74	164	IFT81	432	39	Interprotein	4
171	IFT81	284	IFT74	343	50	Interprotein	2
171	IFT81	83	IFT74	111/112/114	27	Interprotein	3
171	IFT81	83	IFT81	95	41	Intraprotein	2
170	IFT22	166	IFT81	268/269	32	Interprotein	1
170	IFT74	259	IFT81	278	62	Interprotein	1
170	IFT74	505	IFT81	537/548	22	Interprotein	1
170	IFT74	606	IFT74	618	35	Intraprotein	1
170	IFT81	236	IFT81	432	60	Intraprotein	4
170	IFT81	492	IFT81	521	46	Intraprotein	1
170	IFT81	95	IFT74	259/260	29	Interprotein	1
169	IFT74	168	IFT81	432	53	Interprotein	2
169	IFT74	259/260	IFT81	281/284	26	Interprotein	3
169	IFT74	600/602	IFT81	657	38	Interprotein	1
169	IFT74	606	IFT81	636	46	Interprotein	1
169	IFT81	268	IFT81	388	63	Intraprotein	1
169	IFT81	493	IFT81	512	100	Intraprotein	2
168	IFT22	142	IFT74	473/474	20	Interprotein	1
168	IFT74	505	IFT81	542	45	Interprotein	1
168	IFT74	570	IFT81	626	35	Interprotein	1
167	IFT74	115	IFT81	268/269	42	Interprotein	1
167	IFT74	227	IFT81	268/269	50	Interprotein	13
167	IFT74	229	IFT81	268/269	50	Interprotein	4
167	IFT74	578	IFT74	616	73	Intraprotein	6
167	RABL2B	9	IFT74	464	19	Interprotein	2
166	IFT74	168/174	IFT81	193	42	Interprotein	1
166	IFT74	259/260	IFT81	388	41	Interprotein	1
166	IFT74	362	IFT81	432	73	Interprotein	2
166	IFT81	176	IFT81	423	61	Intraprotein	6
166	IFT81	94	IFT74	115	37	Interprotein	7
165	IFT74	115	IFT74	527	49	Intraprotein	1
165	IFT81	654	IFT81	669	90	Intraprotein	3
164	IFT74	111	IFT74	133	38	Intraprotein	3
164	IFT74	264/265/266	IFT74	362	32	Intraprotein	1
164	IFT74	499/501/502	IFT81	529	28	Interprotein	1
164	IFT74	578	IFT81	628	66	Interprotein	2
164	IFT81	268/269	IFT74	547	50	Interprotein	1
164	IFT81	391	IFT74	393	52	Interprotein	3
163	IFT74	115	IFT81	512	49	Interprotein	7
163	IFT81	193	IFT81	565	64	Intraprotein	1
163	IFT81	423	IFT81	433	60	Intraprotein	2
163	IFT81	492	IFT81	529	48	Intraprotein	2
163	RABL2B	106	IFT81	268/269	45	Interprotein	2
162	IFT74	111	IFT74	134	27	Intraprotein	1
162	IFT74	115	IFT81	317	49	Interprotein	1
162	IFT74	115	IFT81	432	54	Interprotein	5
162	IFT74	527	IFT74	606	46	Intraprotein	2
162	IFT81	268/269	IFT81	423	47	Intraprotein	3
161	IFT74	259	IFT81	281	46	Interprotein	1
161	IFT74	387	IFT81	418	90	Interprotein	2
161	IFT74	408	IFT81	434	58	Interprotein	1
161	IFT74	578	IFT81	610/611	47	Interprotein	2
161	IFT81	529	IFT81	548	38	Intraprotein	4
160	IFT74	264/265/266	IFT81	268/269	24	Interprotein	4
160	IFT74	326	IFT81	360	38	Interprotein	2
160	IFT74	337	IFT81	364	73	Interprotein	6
160	IFT74	340	IFT81	360/362/364	33	Interprotein	1
160	IFT74	458/459/460	IFT81	499	32	Interprotein	1
160	IFT81	499	IFT81	521	64	Intraprotein	3
160	IFT81	564	IFT81	654	73	Intraprotein	2
159	IFT74	326	IFT81	360/362/364	26	Interprotein	1
159	IFT81	592	IFT81	654	52	Intraprotein	5
159	RABL2B	106	RABL2B	106	71	Homeotypic	4
159	RABL2B	106	RABL2B	144	100	Intraprotein	6
158	IFT74	316	IFT81	349	54	Interprotein	2
158	IFT74	359	IFT81	432	51	Interprotein	1
158	IFT74	388	IFT81	418	89	Interprotein	6
158	IFT74	414	IFT74	527	73	Intraprotein	4
158	IFT74	499/501/502	IFT81	548	22	Interprotein	2
158	IFT74	523	IFT81	565	45	Interprotein	2
158	IFT74	551	IFT74	616	11	Intraprotein	2
158	IFT74	600/602	IFT74	611	31	Intraprotein	2
158	IFT81	360	IFT81	512	51	Intraprotein	2
158	IFT81	592	IFT81	602	37	Intraprotein	1
158	IFT81	592	IFT81	624	49	Intraprotein	1
158	IFT81	602	IFT74	611	42	Interprotein	2
158	IFT81	81/83	IFT74	115	42	Interprotein	2
157	IFT74	259/260	IFT81	278	42	Interprotein	2
157	IFT74	578	IFT74	600	73	Intraprotein	2
157	IFT81	34	IFT81	133	73	Intraprotein	9
156	IFT74	133	IFT81	144	38	Interprotein	1
156	IFT81	473	IFT81	521	37	Intraprotein	1
156	IFT81	94/95	IFT81	388	32	Intraprotein	1
156	RABL2B	6	IFT74	464	18	Interprotein	1
155	IFT74	312	IFT81	349	44	Interprotein	1
155	IFT74	602	IFT81	616	38	Interprotein	1
155	IFT81	268	IFT81	300	61	Intraprotein	5
155	IFT81	268	IFT81	391	60	Intraprotein	1
155	IFT81	284	IFT81	386	73	Intraprotein	1
155	IFT81	94	IFT81	512	36	Intraprotein	1
154	IFT74	168	IFT81	236	61	Interprotein	1
154	IFT81	207	IFT81	227	90	Intraprotein	3
154	IFT81	268	IFT74	343	63	Interprotein	1
154	IFT81	565	IFT74	618/619	34	Interprotein	1
154	IFT81	94	IFT74	389	41	Interprotein	2
154	RABL2B	106	IFT74	458/459/460	30	Interprotein	2
153	IFT74	164	IFT81	434	46	Interprotein	2
153	IFT81	227	IFT74	607	73	Interprotein	4
152	IFT81	423	IFT81	432	65	Intraprotein	6
152	IFT81	83	IFT81	94	32	Intraprotein	1
151	IFT81	303	IFT74	337	100	Interprotein	8
151	IFT81	626/628	IFT81	657	41	Intraprotein	1
150	IFT74	590	IFT81	636	47	Interprotein	1
150	IFT81	193	IFT81	423	69	Intraprotein	6
150	RABL2B	6	IFT81	512	27	Interprotein	1
149	IFT22	142	IFT74	458/459/460	28	Interprotein	2
149	IFT74	530	IFT81	636	90	Interprotein	4
148	IFT74	229	IFT74	527	73	Intraprotein	3
148	IFT74	229	IFT74	578	100	Intraprotein	1
148	IFT74	527	IFT81	549	37	Interprotein	6
148	IFT81	207	IFT81	214	90	Intraprotein	11
148	IFT81	388	IFT81	432	64	Intraprotein	5
147	IFT74	595	IFT74	607	52	Intraprotein	2
147	IFT81	268	IFT74	595	46	Interprotein	1
146	IFT74	115	IFT81	434	60	Interprotein	3
146	IFT74	227	IFT81	268	90	Interprotein	4
146	IFT74	473/474	IFT81	511	24	Interprotein	2
146	IFT81	268/269	IFT81	512	39	Intraprotein	2
146	IFT81	502	IFT81	521	52	Intraprotein	3
145	IFT74	360	IFT81	397	52	Interprotein	1
145	IFT74	551	IFT81	628	58	Interprotein	1
145	IFT74	578	IFT74	607	90	Intraprotein	4
145	IFT74	607	IFT81	654	78	Interprotein	5
145	IFT81	564	IFT74	578	77	Interprotein	1
144	IFT74	229	IFT81	654	90	Interprotein	3
144	IFT74	340	IFT81	360	83	Interprotein	6
144	IFT81	268/269	IFT74	530	50	Interprotein	3
143	IFT81	360	IFT74	578	59	Interprotein	1
143	IFT81	364	IFT74	530	73	Interprotein	2
143	IFT81	364	IFT81	654	56	Intraprotein	1
143	IFT81	413	IFT81	423	73	Intraprotein	2
142	IFT74	393	IFT81	434	55	Interprotein	1
142	IFT74	521	IFT81	565	41	Interprotein	3
142	IFT81	207	IFT81	218	90	Intraprotein	2
142	IFT81	227	IFT74	527	62	Interprotein	1
142	IFT81	388	IFT81	512	43	Intraprotein	1
141	IFT74	312/316	IFT81	360	32	Interprotein	1
141	IFT74	389	IFT81	409	100	Interprotein	2
141	IFT74	546	IFT81	565	90	Interprotein	1
140	IFT74	546	IFT81	564	90	Interprotein	1
140	IFT81	227	IFT74	530	90	Interprotein	1
139	IFT74	590	IFT74	607	55	Intraprotein	3
139	IFT81	592	IFT74	611	42	Interprotein	1
138	IFT74	449	IFT81	521	49	Interprotein	1
137	IFT74	551	IFT81	654	73	Interprotein	2
137	IFT81	34	IFT81	423	75	Intraprotein	1
137	IFT81	602	IFT81	654	46	Intraprotein	4
136	IFT74	327/330	IFT81	349	42	Interprotein	1
136	IFT81	176	IFT74	389	62	Interprotein	4
136	IFT81	269	IFT81	300	61	Intraprotein	3
136	IFT81	564/565	IFT74	607	47	Interprotein	2
134	IFT74	164	IFT81	423	41	Interprotein	1
134	IFT74	521/522/523	IFT81	565	25	Interprotein	3
133	IFT81	93/94/95/97	IFT81	176	16	Intraprotein	1
132	IFT81	94	IFT81	423	41	Intraprotein	2
131	IFT74	229	IFT81	423	90	Interprotein	9
131	IFT81	606	IFT81	624	44	Intraprotein	1
130	IFT81	227	IFT74	414	90	Interprotein	2
130	IFT81	227	IFT81	434	90	Intraprotein	2
130	RABL2B	106	IFT81	269	64	Interprotein	1
129	IFT81	193	IFT81	432	65	Intraprotein	6
129	IFT81	227	IFT81	616	50	Intraprotein	4
129	IFT81	83	IFT81	432	60	Intraprotein	1
128	IFT74	527	IFT81	625/626/628	24	Interprotein	1
128	IFT74	606	IFT74	626/627	42	Intraprotein	1
128	IFT81	360	IFT81	521	48	Intraprotein	1
127	IFT22	142	IFT74	464	25	Interprotein	1
127	IFT27	106	IFT81	616	61	Interprotein	3
127	IFT81	94/95	IFT74	389	32	Interprotein	2
126	IFT25	77	IFT74	546	76	Interprotein	2
126	IFT74	164	IFT81	418	46	Interprotein	1
126	IFT74	389	IFT81	391	67	Interprotein	3
126	IFT74	546	IFT81	624	76	Interprotein	2
126	IFT81	83	IFT74	229	90	Interprotein	1
126	RABL2B	35	RABL2B	36	64	Homeotypic	4
125	IFT22	49	IFT22	166	90	Intraprotein	1
125	IFT74	458	IFT81	493	45	Interprotein	1
124	IFT74	551	IFT74	607	48	Intraprotein	2
123	IFT27	27	IFT74	546	41	Interprotein	2
123	IFT74	547	IFT81	636	90	Interprotein	2
123	IFT81	178	IFT81	434	71	Intraprotein	2
122	IFT81	388	IFT81	434	90	Intraprotein	2
121	IFT74	547	IFT74	616	73	Intraprotein	4
120	IFT74	115	IFT81	388	62	Interprotein	2
120	IFT74	229	IFT74	546	100	Intraprotein	2
120	IFT74	229	IFT81	268	90	Interprotein	2
120	IFT81	268/269	IFT74	607	47	Interprotein	4
119	IFT74	115	IFT81	521	49	Interprotein	1
119	IFT74	227	IFT81	269	86	Interprotein	1
119	IFT74	473/474	IFT81	499	22	Interprotein	1
119	IFT81	418	IFT81	654	90	Intraprotein	1
119	IFT81	94	IFT81	182	32	Intraprotein	1
118	IFT74	227	IFT81	250	100	Interprotein	9
118	IFT74	337	IFT81	349	90	Interprotein	4
118	IFT81	227	IFT81	636	73	Intraprotein	4
118	IFT81	602/606	IFT81	636	34	Intraprotein	1
118	IFT81	94/95	IFT74	115	27	Interprotein	1
117	IFT74	389	IFT81	432	65	Interprotein	6
117	IFT81	227	IFT81	423	73	Intraprotein	2
117	IFT81	268	IFT81	360	68	Intraprotein	1
117	IFT81	399	IFT81	423	73	Intraprotein	1
117	RABL2B	35	IFT74	464	32	Interprotein	2
116	IFT74	389	IFT81	423	73	Interprotein	13
116	IFT81	207	IFT81	214/218	50	Intraprotein	3
115	IFT74	266	IFT74	362	59	Intraprotein	1
115	IFT74	590	IFT81	628	27	Interprotein	1
115	IFT81	176	IFT74	546	73	Interprotein	1
115	IFT81	227	IFT81	654	73	Intraprotein	4
115	IFT81	420	IFT81	434	62	Intraprotein	4
115	IFT81	93	IFT81	176	28	Intraprotein	1
115	RABL2B	35/36	RABL2B	106	45	Intraprotein	1
114	IFT27	27	IFT81	654	38	Interprotein	1
114	IFT74	530	IFT74	546	100	Intraprotein	6
114	IFT81	202	IFT81	213	90	Intraprotein	4
113	IFT74	546	IFT74	616	81	Intraprotein	7
112	IFT74	521	IFT81	564	49	Interprotein	1
111	IFT81	303	IFT81	360	73	Intraprotein	4
110	IFT74	414	IFT81	521	73	Interprotein	1
109	IFT81	34	IFT81	434	90	Intraprotein	1
108	IFT74	389	IFT81	399	73	Interprotein	1
107	IFT81	268/269	IFT81	616	38	Intraprotein	3
106	IFT74	546	IFT74	606	68	Intraprotein	2
105	IFT74	229	IFT81	413	90	Interprotein	3
105	IFT81	227	IFT81	432	61	Intraprotein	1
105	IFT81	34	IFT74	414	90	Interprotein	1
105	IFT81	592	IFT74	607	56	Interprotein	2
104	IFT74	133	IFT81	133	50	Interprotein	1
104	IFT81	268	IFT81	434	90	Intraprotein	2
104	IFT81	636	IFT81	643	90	Intraprotein	3
104	IFT81	94	IFT74	527	37	Interprotein	1
103	IFT74	229	IFT81	624	76	Interprotein	2
103	IFT74	551	IFT74	626/627	42	Intraprotein	1
102	IFT74	229	IFT74	607	90	Intraprotein	1
102	IFT74	547	IFT81	616	61	Interprotein	4
102	IFT81	94	IFT74	414	46	Interprotein	1
99	IFT74	530	IFT74	607	90	Intraprotein	4
99	IFT81	388	IFT81	423	73	Intraprotein	5
99	IFT81	565	IFT74	626/627/628	32	Interprotein	1
99	RABL2B	34/35	RABL2B	36	42	Homeotypic	5
98	IFT74	115	IFT81	564	61	Interprotein	1
98	IFT81	83	IFT81	104/105	30	Intraprotein	1
97	IFT81	268	IFT81	362/364	40	Intraprotein	1
96	IFT74	607	IFT81	616	52	Interprotein	2
96	IFT81	34	IFT74	389	73	Interprotein	2
96	RABL2B	149	RABL2B	149	83	Homeotypic	1
94	IFT81	388	IFT74	389	66	Interprotein	2
94	IFT81	391	IFT81	434	86	Intraprotein	2
93	IFT74	115	IFT74	133	42	Intraprotein	7
93	RABL2B	7	IFT74	474	25	Interprotein	1
92	IFT74	387/388	IFT81	413/418	24	Interprotein	1
92	IFT81	193	IFT81	564	71	Intraprotein	2
92	IFT81	360/362/364	IFT74	527	31	Interprotein	1
91	IFT74	229	IFT81	434	100	Interprotein	3
91	IFT81	268/269	IFT74	389	47	Interprotein	1
91	IFT81	269	IFT81	423	73	Intraprotein	1
91	IFT81	94	IFT74	229	49	Interprotein	2
91	IFT81	95	IFT81	182	25	Intraprotein	1
90	IFT74	233	IFT81	268	100	Interprotein	1
90	IFT74	607	IFT74	626/627/628	32	Intraprotein	3
90	IFT81	213	IFT81	432	82	Intraprotein	1
90	IFT81	227	IFT74	606	53	Interprotein	1
90	IFT81	268/269	IFT81	626/628	30	Intraprotein	1
89	IFT22	164/166	IFT81	207	36	Interprotein	1
89	IFT81	207	IFT81	564	90	Intraprotein	1
88	IFT74	388	IFT81	413	57	Interprotein	2
88	IFT74	527	IFT74	607	61	Intraprotein	2
88	IFT81	227	IFT81	624	64	Intraprotein	2
86	IFT74	259	IFT81	388	61	Interprotein	1
86	IFT81	178	IFT81	423	44	Intraprotein	1
86	IFT81	207	IFT74	530	100	Interprotein	1
86	IFT81	606	IFT74	607	44	Interprotein	1
86	IFT81	93/94/95/97/101/104/105	IFT81	176	12	Intraprotein	1
85	IFT74	547	IFT74	602	52	Intraprotein	3
85	IFT74	578	IFT81	592	61	Interprotein	1
84	IFT74	174	IFT81	236	61	Interprotein	1
84	IFT74	327	IFT81	360	90	Interprotein	1
84	IFT74	340	IFT81	349	90	Interprotein	1
84	IFT74	578	IFT74	600/602	47	Intraprotein	1
84	IFT81	616	IFT81	657	61	Intraprotein	1
83	IFT74	547	IFT74	607	69	Intraprotein	2
83	IFT81	281	IFT81	388	83	Intraprotein	1
82	IFT74	340	IFT81	362/364	47	Interprotein	1
82	IFT74	573	IFT81	654	45	Interprotein	1
82	IFT81	512	IFT81	654	60	Intraprotein	1
82	IFT81	565	IFT74	626	68	Interprotein	1
82	IFT81	616	IFT81	618	61	Homeotypic	1
82	RABL2B	106	IFT22	142	47	Interprotein	2
81	IFT81	391	IFT81	423	71	Intraprotein	4
80	IFT74	551	IFT74	600/602	34	Intraprotein	1
80	IFT81	281/284	IFT74	343	38	Interprotein	2
80	IFT81	602	IFT74	607	44	Interprotein	1
80	IFT81	624	IFT81	654	49	Intraprotein	1
79	IFT74	547	IFT81	669	100	Interprotein	2
78	IFT81	360	IFT74	606	39	Interprotein	1
77	IFT74	229	IFT81	616	61	Interprotein	1
77	IFT81	268/269	IFT81	592	38	Intraprotein	1
76	IFT81	423	IFT81	423	58	Homeotypic	1
75	IFT74	229	IFT74	600/602	40	Intraprotein	3
75	IFT74	530	IFT74	600/602	36	Intraprotein	2
75	IFT81	133	IFT81	182	50	Intraprotein	1
74	IFT74	522/523	IFT81	565	31	Interprotein	1
73	IFT74	115	IFT74	298	52	Intraprotein	1
72	IFT74	392/393	IFT81	423	45	Interprotein	2
72	IFT74	547	IFT74	606	61	Intraprotein	3
72	IFT81	268	IFT74	607	73	Interprotein	1
71	IFT25	80	IFT74	547	64	Interprotein	1
70	IFT74	264/265	IFT74	362	42	Intraprotein	1
70	IFT81	193	IFT81	654	83	Intraprotein	1
70	RABL2B	7	IFT81	512	26	Interprotein	1
69	IFT74	115	IFT81	423	61	Interprotein	1
68	RABL2B	106	IFT74	229	73	Interprotein	1
67	IFT74	441/442	IFT81	473	26	Interprotein	1
67	IFT74	547	IFT81	626/628	38	Interprotein	1
65	IFT74	227	IFT81	246	90	Interprotein	1
64	IFT74	115	IFT74	229	73	Intraprotein	2
64	IFT81	94	IFT74	547	46	Interprotein	1
63	IFT74	229	IFT81	643	100	Interprotein	1
63	RABL2B	2021-07-06	IFT81	512	36	Interprotein	1
62	IFT74	547	IFT74	610	69	Intraprotein	2
62	IFT74	547	IFT74	626/627/628	32	Intraprotein	1
62	IFT81	268	IFT74	556	83	Interprotein	1
62	IFT81	360/362/364	IFT81	654	32	Intraprotein	1
61	IFT74	229	IFT81	564/565	50	Interprotein	1
60	IFT81	133	IFT81	193	73	Intraprotein	1
60	IFT81	548	IFT81	565	61	Intraprotein	1
59	IFT74	388	IFT81	413/418	39	Interprotein	1
59	IFT74	530	IFT81	641	100	Interprotein	1
59	IFT74	626/627/628	IFT81	654	32	Interprotein	1
59	IFT81	303	IFT81	362/364	47	Intraprotein	2
58	IFT74	527	IFT74	600/602	32	Intraprotein	1
58	IFT81	426/427/428/429	IFT81	434	25	Intraprotein	1
58	IFT81	618	IFT81	636	90	Intraprotein	1
58	IFT81	636	IFT81	657	90	Intraprotein	1
58	IFT81	94	IFT74	264	32	Interprotein	1
57	IFT74	393	IFT81	428	38	Interprotein	1
57	IFT81	268	IFT81	432	61	Intraprotein	1
57	IFT81	360/362/364	IFT81	616	27	Intraprotein	1
56	IFT74	340	IFT81	375	87	Interprotein	1
56	IFT81	360	IFT74	607	68	Interprotein	1
56	IFT81	616	IFT81	643	61	Intraprotein	1
55	IFT74	388	IFT81	423	73	Interprotein	1
55	RABL2B	34/35	RABL2B	106	39	Intraprotein	1
54	IFT74	229	IFT74	616	83	Intraprotein	1
53	IFT74	547	IFT74	618	50	Intraprotein	1
52	IFT74	547	IFT74	626/627	42	Intraprotein	1
49	IFT74	115	IFT74	140	34	Intraprotein	1
49	IFT81	388	IFT81	418	84	Intraprotein	1
48	IFT74	530	IFT74	626/627/628	32	Intraprotein	1
48	IFT81	193	IFT81	418	90	Intraprotein	1
48	IFT81	207	IFT81	423	90	Intraprotein	1
48	IFT81	268	IFT81	624	59	Intraprotein	1
48	IFT81	626	IFT81	643	54	Intraprotein	1

### Sheet: IFTB1_Chlamy
Mero X Score	Prot1	Site1	Prot2	Site2	P %	Type	CSMs
185	IFT81	364	IFT74	377	100	Interprotein	11
180	IFT81	406/407	IFT74	411	34	Interprotein	2
179	IFT74	411	IFT81	413	90	Interprotein	39
179	IFT81	170	IFT74	171	43	Interprotein	4
179	IFT81	371	IFT74	377	100	Interprotein	3
178	IFT81	186	IFT81	196	100	Intraprotein	10
176	IFT81	333	IFT81	333	100	Intraprotein	1
175	IFT74	329	IFT81	333	90	Interprotein	2
175	IFT81	594	IFT81	640	90	Intraprotein	12
172	IFT74	539	IFT74	556	90	Intraprotein	14
172	IFT81	529	IFT74	539	90	Interprotein	12
172	IFT81	598	IFT81	640	83	Intraprotein	7
171	IFT25	110	IFT74	556	73	Interprotein	16
171	IFT81	328	IFT74	354	100	Interprotein	3
169	IFT74	167	IFT81	170	55	Interprotein	12
168	IFT27	42	IFT74	571	90	Interprotein	4
167	IFT25	69	IFT74	571	100	Interprotein	7
167	IFT27	4	IFT74	539	61	Interprotein	10
167	IFT81	333	IFT74	571	100	Interprotein	3
167	RABL2A	209	IFT74	508	90	Interprotein	2
166	IFT81	170	IFT74	475	42	Interprotein	1
166	IFT81	285	IFT81	372	74	Intraprotein	1
164	IFT74	571	IFT81	598	83	Interprotein	4
164	IFT81	333	IFT74	575	100	Interprotein	3
164	IFT81	581	IFT81	640	82	Intraprotein	7
164	RABL2A	185	IFT74	501	73	Interprotein	2
163	IFT81	233	IFT74	244	68	Interprotein	2
162	IFT74	167	IFT74	489	45	Intraprotein	1
162	IFT74	571	IFT81	594	90	Interprotein	9
162	IFT81	328	IFT74	329	90	Interprotein	9
162	IFT81	333	IFT74	539	100	Interprotein	3
161	IFT25	69	IFT74	575	100	Interprotein	3
161	IFT74	575	IFT81	594	90	Interprotein	11
161	IFT81	186	IFT81	333	100	Intraprotein	1
161	RABL2A	113	RABL2A	147/148	36	Intraprotein	6
161	RABL2A	113	RABL2A	154	46	Intraprotein	9
160	IFT81	594	IFT74	594	90	Interprotein	4
159	IFT27	4	IFT27	42	48	Intraprotein	5
159	IFT74	612	IFT81	640	45	Interprotein	2
159	IFT81	371	IFT74	399	61	Interprotein	1
159	IFT81	473	IFT74	489	59	Interprotein	1
159	IFT81	600	IFT74	618	29	Interprotein	1
159	RABL2A	109	RABL2A	154	61	Intraprotein	12
158	IFT25	79	IFT74	556	90	Interprotein	1
158	IFT74	377	IFT74	384	64	Intraprotein	4
158	IFT81	269	IFT81	372	59	Intraprotein	6
158	IFT81	581	IFT81	600	52	Intraprotein	1
158	RABL2A	109	RABL2A	147/148	34	Intraprotein	8
157	IFT74	594	IFT74	616/618	32	Intraprotein	1
157	IFT81	163	IFT74	167	43	Interprotein	2
157	IFT81	180	IFT74	183	54	Interprotein	2
157	IFT81	186	IFT74	313	100	Interprotein	16
157	IFT81	372	IFT74	378	73	Interprotein	10
157	IFT81	372	IFT74	411	73	Interprotein	1
156	IFT74	612/614	IFT74	612/614	18	Intraprotein	1
156	IFT81	285	IFT81	371	100	Intraprotein	2
156	IFT81	371	IFT74	377/378	50	Interprotein	1
156	IFT81	581	IFT74	590	73	Interprotein	8
156	RABL2A	38	RABL2A	66	61	Intraprotein	2
155	IFT81	180	IFT81	191	61	Intraprotein	3
155	IFT81	237/238	IFT74	244	45	Interprotein	4
155	IFT81	269	IFT81	285	90	Intraprotein	1
155	IFT81	364	IFT74	378	90	Interprotein	1
155	IFT81	407	IFT74	411	46	Interprotein	5
155	IFT81	594	IFT74	612/614	30	Interprotein	1
154	IFT25	69	IFT81	580	73	Interprotein	4
154	IFT74	571	IFT81	605/606	47	Interprotein	1
154	IFT74	575	IFT74	594	100	Intraprotein	6
154	IFT81	174	IFT74	475	60	Interprotein	1
154	IFT81	186	IFT81	364	74	Intraprotein	1
154	IFT81	371	IFT74	378	86	Interprotein	1
153	IFT27	42	IFT81	640	90	Interprotein	2
153	IFT74	539	IFT74	571	100	Intraprotein	4
153	IFT74	539	IFT81	594	90	Interprotein	2
153	IFT74	575	IFT81	640	100	Interprotein	3
153	IFT74	594	IFT81	640	100	Interprotein	15
153	IFT74	614	IFT81	640	33	Interprotein	1
153	IFT81	371	IFT74	384	61	Interprotein	1
153	IFT81	529	IFT74	571	90	Interprotein	1
152	IFT74	556	IFT74	575	90	Intraprotein	4
152	IFT81	174	IFT74	313	90	Interprotein	2
152	IFT81	281	IFT81	372	65	Intraprotein	1
151	IFT74	556	IFT81	640	90	Interprotein	3
151	IFT81	233	IFT74	298	61	Interprotein	5
151	IFT81	502	IFT81	640	100	Intraprotein	2
151	IFT81	530	IFT74	539	61	Interprotein	2
151	RABL2A	113	RABL2A	147	41	Intraprotein	2
151	RABL2A	38	RABL2A	109	61	Intraprotein	2
150	IFT27	7	IFT74	539	83	Interprotein	8
150	IFT74	590	IFT81	640	100	Interprotein	8
150	IFT74	616	IFT81	640	39	Interprotein	2
150	IFT81	186	IFT81	640	100	Intraprotein	4
150	IFT81	237	IFT74	244	58	Interprotein	2
150	IFT81	259	IFT74	378	50	Interprotein	6
150	IFT81	333	IFT81	598	70	Intraprotein	1
150	IFT81	339	IFT81	339	83	Intraprotein	2
150	IFT81	607	IFT81	640	73	Intraprotein	5
149	IFT27	42	IFT74	575	90	Interprotein	1
149	IFT74	556	IFT74	563	100	Intraprotein	1
149	IFT81	600	IFT81	640	48	Intraprotein	2
149	PDGFB	202	IFT81	371	73	Interprotein	2
149	RABL2A	109	RABL2A	147	45	Intraprotein	2
148	IFT74	539	IFT74	575	100	Intraprotein	5
148	IFT74	558	IFT81	640	100	Interprotein	1
148	IFT81	186	IFT81	594	90	Intraprotein	4
148	IFT81	594	IFT74	616/618	34	Interprotein	1
147	IFT74	186	IFT81	186	71	Interprotein	5
147	IFT74	313	IFT81	640	100	Interprotein	3
147	IFT74	539	IFT81	640	100	Interprotein	2
147	IFT74	556	IFT74	594	90	Intraprotein	5
147	IFT74	575	IFT81	598	73	Interprotein	3
147	IFT81	333	IFT74	556	90	Interprotein	3
147	IFT81	364	IFT74	612/616/618	19	Interprotein	1
147	IFT81	452	IFT74	465	43	Interprotein	14
146	IFT74	539	IFT74	558	100	Intraprotein	6
146	IFT74	594	IFT81	598	73	Interprotein	5
146	IFT81	339	IFT81	594	76	Intraprotein	4
146	RABL2A	49	IFT74	475	33	Interprotein	1
145	IFT27	41	IFT74	356	61	Interprotein	1
145	IFT74	158	IFT81	160	38	Interprotein	2
145	IFT74	182/183	IFT81	186	47	Interprotein	2
145	IFT74	558	IFT74	575	100	Intraprotein	3
145	IFT74	571	IFT81	581	73	Interprotein	5
145	IFT74	571	IFT81	640	100	Interprotein	2
145	IFT81	413	IFT81	640	64	Intraprotein	3
145	IFT81	529	IFT74	556	79	Interprotein	2
145	IFT81	580	IFT81	640	73	Intraprotein	1
145	IFT81	594	IFT81	594	83	Intraprotein	6
145	RABL2A	66	IFT81	339	61	Interprotein	3
144	IFT25	59	IFT74	356	44	Interprotein	2
144	IFT27	0	IFT74	539	90	Interprotein	5
144	IFT74	404	IFT81	413	90	Interprotein	4
144	IFT74	501	IFT74	556	61	Intraprotein	1
144	IFT81	328	IFT81	640	100	Intraprotein	2
144	IFT81	333	IFT74	594	100	Interprotein	1
144	IFT81	364	IFT74	616/618	42	Interprotein	2
144	IFT81	364	IFT81	640	100	Intraprotein	2
144	IFT81	529	IFT81	640	90	Intraprotein	3
143	FAP9	18	IFT81	640	77	Interprotein	1
143	IFT27	42	RABL2A	66	62	Interprotein	1
143	IFT74	183	IFT81	186	60	Interprotein	1
143	IFT74	244	IFT74	298	68	Intraprotein	2
143	IFT74	575	IFT81	580	73	Interprotein	1
143	IFT81	237	IFT81	529	61	Intraprotein	1
143	IFT81	285	IFT81	339	90	Intraprotein	2
143	IFT81	285	IFT81	529	90	Intraprotein	1
143	IFT81	339	IFT74	356	56	Interprotein	4
143	IFT81	339	IFT74	575	90	Interprotein	1
143	IFT81	529	IFT81	598	58	Intraprotein	2
142	IFT27	4	IFT27	39	24	Intraprotein	3
142	IFT74	329	IFT81	640	90	Interprotein	2
142	IFT74	497	IFT74	556	61	Intraprotein	1
142	IFT74	556	IFT74	571	90	Intraprotein	3
142	IFT74	575	IFT81	581	73	Interprotein	2
142	IFT81	112	IFT81	164	61	Intraprotein	3
142	IFT81	164	IFT74	167	51	Interprotein	1
142	IFT81	339	IFT74	571	90	Interprotein	1
142	IFT81	339	IFT81	371	90	Intraprotein	3
142	IFT81	502	IFT74	508	90	Interprotein	1
142	RABL2A	49	IFT74	465	33	Interprotein	2
141	IFT74	329	IFT81	339	73	Interprotein	2
141	IFT74	571	IFT74	575	100	Intraprotein	2
141	IFT74	575	IFT74	616/618	38	Intraprotein	2
141	IFT81	339	IFT74	594	90	Interprotein	2
141	IFT81	364	IFT74	594	100	Interprotein	1
141	IFT81	525	IFT74	539	78	Interprotein	2
141	IFT81	606/607	IFT81	640	47	Intraprotein	2
141	RABL2A	109	RABL2A	148	35	Intraprotein	1
140	IFT25	59	ANXA5	309	30	Interprotein	1
140	IFT27	4	IFT81	530	30	Interprotein	2
140	RABL2A	109	RABL2A	143/145/146	27	Intraprotein	2
139	IFT27	42	IFT81	186	90	Interprotein	1
139	IFT74	356	IFT81	640	73	Interprotein	3
139	IFT74	446	IFT81	448	100	Interprotein	1
139	IFT74	594	IFT74	596	90	Intraprotein	2
139	IFT81	186	IFT74	446	100	Interprotein	1
139	IFT81	186	IFT81	339	90	Intraprotein	3
139	IFT81	212	IFT74	219	47	Interprotein	1
139	IFT81	259	IFT81	372	37	Intraprotein	1
139	IFT81	333	IFT81	339	90	Intraprotein	3
139	IFT81	529	IFT74	558	90	Interprotein	2
139	IFT81	594	IFT74	612	43	Interprotein	1
139	LTF	352	IFT74	571	90	Interprotein	1
138	IFT27	3	IFT27	39/41	22	Intraprotein	1
138	IFT74	404	IFT81	407	46	Interprotein	2
138	IFT74	556	IFT74	558	90	Intraprotein	1
138	IFT81	186	IFT74	571	100	Interprotein	2
138	IFT81	186	IFT81	201	38	Intraprotein	1
138	IFT81	237/238	IFT81	285	47	Intraprotein	2
138	IFT81	452	IFT74	464	25	Interprotein	2
138	RABL2A	38	RABL2A	142	60	Intraprotein	2
137	IFT27	42	IFT74	616/618	33	Interprotein	3
137	IFT27	42	IFT81	333	90	Interprotein	2
137	IFT74	462	IFT74	474	61	Intraprotein	1
137	IFT74	558	IFT74	571	100	Intraprotein	1
137	IFT74	571	IFT81	580	73	Interprotein	5
137	IFT81	186	IFT74	556	90	Interprotein	3
137	IFT81	186	IFT81	452	61	Intraprotein	1
137	IFT81	594/595	IFT74	596	32	Interprotein	1
137	RABL2A	127	RABL2A	154	62	Intraprotein	1
136	IFT25	59	IFT81	186	52	Interprotein	2
136	IFT27	42	IFT27	137	62	Intraprotein	1
136	IFT74	313	IFT74	446	90	Intraprotein	2
136	IFT74	571	IFT74	610	90	Intraprotein	1
136	IFT81	237/238	IFT74	242	50	Interprotein	3
136	IFT81	580	IFT81	594	61	Intraprotein	3
136	RABL2A	109	IFT81	186	73	Interprotein	1
136	RABL2A	209	IFT74	501	73	Interprotein	1
136	RABL2A	49	IFT74	462	39	Interprotein	2
135	IFT25	110	IFT74	558	90	Interprotein	1
135	IFT27	4	IFT74	558	64	Interprotein	1
135	IFT27	42	IFT81	564/565	35	Interprotein	2
135	IFT74	539	IFT74	539	100	Intraprotein	1
135	IFT81	186	IFT74	558	100	Interprotein	2
135	IFT81	186	IFT81	598	83	Intraprotein	1
135	IFT81	333	IFT81	413	90	Intraprotein	1
135	IFT81	339	IFT74	378	90	Interprotein	1
135	IFT81	413	IFT74	429	64	Interprotein	1
135	RABL2A	154	IFT81	186	90	Interprotein	2
135	RABL2A	156	RABL2A	224	70	Intraprotein	2
134	FAP9	18	IFT81	333	73	Interprotein	2
134	IFT25	110	IFT81	186	90	Interprotein	1
134	IFT74	179	IFT81	180	57	Interprotein	2
134	IFT74	404	IFT81	406/407	42	Interprotein	2
134	IFT81	112	IFT74	167	70	Interprotein	1
134	IFT81	186	IFT74	493	90	Interprotein	1
134	IFT81	452	IFT81	452	43	Intraprotein	1
134	IFT81	488	IFT74	489	53	Interprotein	1
134	IFT81	581	IFT74	596	61	Interprotein	1
134	IFT81	605/606	IFT81	640	37	Intraprotein	1
133	IFT27	42	IFT81	564	40	Interprotein	1
133	IFT74	242	IFT74	399	52	Intraprotein	1
133	IFT74	556	IFT81	581	66	Interprotein	1
133	IFT74	571	IFT74	594	100	Intraprotein	1
133	IFT74	616/618	IFT81	640	42	Interprotein	2
133	IFT81	112	IFT81	640	100	Intraprotein	2
133	IFT81	237/238	IFT81	406	26	Intraprotein	1
133	IFT81	269	IFT81	364	46	Intraprotein	1
133	IFT81	339	IFT81	640	90	Intraprotein	1
133	IFT81	404/406/407	IFT74	411	27	Interprotein	1
133	IFT81	413	IFT74	539	64	Interprotein	1
133	IFT81	413	IFT81	529	46	Intraprotein	1
132	IFT25	59	IFT81	594	52	Interprotein	1
132	IFT25	69	IFT81	598	83	Interprotein	2
132	IFT27	4	IFT27	39/41	20	Intraprotein	2
132	IFT27	42	IFT81	413	47	Interprotein	1
132	IFT27	42	IFT81	575	32	Interprotein	3
132	IFT27	7	IFT27	42	67	Intraprotein	2
132	IFT74	182/183	IFT81	452	35	Interprotein	1
132	IFT74	183	IFT74	556	54	Intraprotein	2
132	IFT74	219	IFT74	227	51	Intraprotein	1
132	IFT74	404	IFT81	640	100	Interprotein	1
132	IFT74	462	IFT81	529	61	Interprotein	1
132	IFT74	571	IFT81	575	48	Interprotein	1
132	IFT81	186	IFT74	227	90	Interprotein	1
132	IFT81	233	IFT74	287	41	Interprotein	1
132	IFT81	263	IFT74	378	46	Interprotein	3
132	IFT81	339	IFT74	539	90	Interprotein	2
132	IFT81	502	IFT81	529	90	Intraprotein	1
132	IFT81	581	IFT74	594	73	Interprotein	2
132	IFT81	594	IFT74	596	73	Interprotein	2
132	IFT81	598	IFT74	612	33	Interprotein	1
132	RABL2A	109	RABL2A	146/147/148	27	Intraprotein	1
131	IFT27	37/38	IFT81	581	28	Interprotein	1
131	IFT74	179	IFT81	212	36	Interprotein	1
131	IFT74	182/183	IFT81	191	35	Interprotein	1
131	IFT74	227	IFT81	413	47	Interprotein	1
131	IFT74	354	IFT81	358	63	Interprotein	1
131	IFT74	556	IFT81	594	73	Interprotein	1
131	IFT81	170	IFT74	171/173	28	Interprotein	1
131	IFT81	186	IFT74	449	81	Interprotein	1
131	IFT81	598	IFT74	610	56	Interprotein	1
130	IFT81	186	IFT74	539	100	Interprotein	1
130	IFT81	594	IFT74	618	52	Interprotein	1
130	RABL2A	66/67	RABL2A	224	47	Intraprotein	1
129	IFT74	179	IFT81	191	51	Interprotein	1
129	IFT74	182/183	IFT74	313	37	Intraprotein	1
129	IFT74	248	IFT81	413	42	Interprotein	1
128	IFT74	167	IFT74	493	45	Intraprotein	1
128	RABL2A	154	RABL2A	222	90	Intraprotein	1
127	IFT27	0/3	IFT74	539	50	Interprotein	1
127	IFT27	42	IFT25	69	90	Interprotein	1
127	IFT74	378	IFT74	558	100	Intraprotein	1
127	IFT81	269	IFT74	356	61	Interprotein	1
127	IFT81	285	IFT81	333	100	Intraprotein	1
126	IFT74	556	IFT81	606/607	42	Interprotein	1
126	IFT74	571	IFT81	607	73	Interprotein	1
126	IFT74	590	IFT74	616	60	Intraprotein	1
126	IFT81	237/238	IFT81	333	47	Intraprotein	2
125	IFT74	558	IFT74	612	39	Intraprotein	2
125	IFT81	160	IFT74	167	29	Interprotein	1
125	IFT81	237	IFT74	242	61	Interprotein	1
125	IFT81	285	IFT74	313	100	Interprotein	1
125	IFT81	333	IFT81	364	73	Intraprotein	2
125	IFT81	594	IFT81	595	2	Intraprotein	1
125	RABL2A	67/71	RABL2A	209	42	Intraprotein	2
124	FAP9	18	IFT81	581	53	Interprotein	1
124	IFT27	7	IFT27	41/42	45	Intraprotein	1
124	IFT74	244	IFT74	286/287	33	Intraprotein	1
124	IFT74	446	IFT81	452	50	Interprotein	1
124	IFT74	556	IFT81	605/606	41	Interprotein	1
124	IFT81	333	IFT74	378	100	Interprotein	1
124	IFT81	406	IFT74	411	46	Interprotein	1
123	IFT25	69	IFT81	594	90	Interprotein	1
123	IFT27	4	IFT74	532	46	Interprotein	1
123	IFT81	333	IFT81	594	90	Intraprotein	2
122	IFT81	372	IFT81	413	56	Intraprotein	1
122	IFT81	594	IFT81	607	67	Intraprotein	1
121	IFT25	85	IFT74	571	90	Interprotein	3
121	IFT74	179	IFT81	333	72	Interprotein	1
120	IFT74	167	IFT81	333	45	Interprotein	1
119	IFT25	74	IFT25	110	48	Intraprotein	1
119	IFT74	571	IFT74	616/618	39	Intraprotein	1
119	IFT74	590	IFT74	594	100	Intraprotein	1
119	IFT81	160/161/163	IFT74	167/171/173	18	Interprotein	1
119	IFT81	186	IFT81	605/606/607	33	Intraprotein	1
118	HARS	0	IFT27	4	61	Interprotein	1
118	IFT74	571	IFT81	594/595/598	33	Interprotein	1
117	IFT81	164/166	IFT81	174	40	Intraprotein	1
116	IFT25	79	IFT74	558	100	Interprotein	1
116	IFT74	378	IFT81	404/406/407	27	Interprotein	1
116	IFT74	590	IFT81	594	90	Interprotein	1
116	IFT81	594/595	IFT81	640	50	Intraprotein	2
116	RABL2A	66/67	IFT81	333	47	Interprotein	1
115	IFT27	42	IFT81	580	40	Interprotein	1
115	IFT27	7	IFT27	39/41	30	Intraprotein	1
115	IFT74	449	IFT81	452	38	Interprotein	1
115	IFT81	279	IFT81	372	61	Intraprotein	1
114	IFT74	594	IFT81	607	73	Interprotein	1
114	IFT81	186	IFT81	529	90	Intraprotein	1
114	IFT81	414	IFT74	510	54	Interprotein	1
113	IFT74	242	IFT81	401	53	Interprotein	1
113	IFT74	501	IFT81	510	73	Interprotein	1
112	IFT81	160/161/163	IFT74	167	25	Interprotein	2
112	IFT81	259/263	IFT81	372	36	Intraprotein	1
112	IFT81	73	IFT81	154/155/156	32	Intraprotein	1
111	IFT74	158/159	IFT81	160/161	24	Interprotein	1
111	IFT74	329	IFT74	354	90	Intraprotein	1
109	RABL2A	66/67	RABL2A	209	47	Intraprotein	1
108	IFT81	333	IFT74	340/341	42	Interprotein	1
107	IFT74	449	IFT74	474	67	Intraprotein	1
107	RABL2A	216	IFT74	497/501	47	Interprotein	1
107	RABL2A	49	IFT74	473	28	Interprotein	1
106	IFT74	313	IFT81	333	100	Interprotein	1
106	RABL2A	48/49	IFT74	460/462	26	Interprotein	1
105	HARS	150	IFT81	371	100	Interprotein	1
105	IFT74	497/501	IFT81	502	47	Interprotein	1
105	IFT81	452	IFT74	463	31	Interprotein	1
103	IFT74	356/360	IFT81	581	38	Interprotein	1
101	IFT81	371	IFT81	607	73	Intraprotein	1
98	RABL2A	109	RABL2A	224	73	Intraprotein	1
97	IFT74	227	IFT74	411	90	Intraprotein	1
97	IFT81	237/238	IFT81	281	42	Intraprotein	1
92	RABL2A	185	IFT74	501/504	47	Interprotein	1
85	IFT27	3	IFT74	539	90	Interprotein	1
84	PDGFB	202/203	IFT81	371	47	Interprotein	1
77	IFT74	594	IFT81	605/606	42	Interprotein	1
